# MoBiFC: development of a modular bimolecular fluorescence complementation toolkit for the analysis of chloroplast protein-protein interactions

**DOI:** 10.1101/2021.03.01.433373

**Authors:** Florent Velay, Melanie Soula, Marwa Mehrez, Stefano D’Alessandro, Christophe Laloi, Patrice Crete, Ben Field

## Abstract

The bimolecular fluorescence complementation (BiFC) assay has emerged as one of the most popular methods for analysing protein-protein interactions (PPIs) in plant biology. This includes its increasing use as a tool for dissecting the molecular mechanisms of chloroplast function. However, the construction of chloroplast fusion proteins for BiFC can be difficult, and the availability and selection of appropriate controls is not trivial. Furthermore, the challenges of performing BiFC in restricted cellular compartments has not been specifically addressed. Here we describe the development of a flexible modular cloning-based toolkit (MoBiFC) for chloroplast BiFC and proximity labelling using synthetic biology principles. The approach facilitates the cloning process for chloroplast-targeted proteins, allows robust ratiometric quantification, and the toolkit comes with model positive and negative controls. Our study also highlights many potential pitfalls including the choice of fluorescent protein (FP) split, negative controls, cell type, and reference FP. Finally, we provide an example of how users can enrich the toolset by providing functional proximity labelling modules, and we discuss how MoBiFC could be further improved and extended to other compartments of the plant cell.
