## Supplementary material for "MoBiFC: development of a modular bimolecular fluorescence complementation toolkit for the analysis of chloroplast protein-protein interactions": Table S1-S2

### Sheet: TableS1
Table S1. MoBiFC plasmids available at Addgene.
Location	Identifier	Name	Position / Syntax	Description
Level 0 modules
Targeting modules
A1	pLBC0010	NT1_CTPSSU	NT1	Gene sequence for Rubisco small subunit (SSU) chloroplast transit peptide (CTP), Arabidopsis thaliana
B1	pLBC0011	NT2_CTPSSU	NT2
C1	pLBC0020	OEP7	NT1	CDS of chloroplast outer envelope membrane protein OEP7
BiFC modules
D1	pLBC0030	nYFP	NT2	CDS N-terminal eYFP (1-174)
E1	pLBC0031		CT
F1	pLBC0040	cYFP	NT2	CDS C-terminal eYFP (175-238)
G1	pLBC0041		CT
H1	pLBC0050	3XFLAGnYFP	NT2	CDS 3XFLAG tag N-terminal eYFP (1-174)
A2	pLBC0051		CT
B2	pLBC0060	cYFP3XHA	NT2	CDS C-terminal eYFP (175-238) 3XHA tag
C2	pLBC0061		CT
D2	pLBC0070	nVENUS	NT2	NtmVenus 1-210+ spacer pICH41258 (SP NT2)
E2	pLBC0071		CT	Spacer+NtVenus 1-210 STOP pAGM1301 (CT)
F2	pLBC0080	3XFLAGcVENUS	NT2	3X FLAG CtmVENUS 210-238 RSIAT pICH41258 (SP NT2)
G2	pLBC0081		CT	3xFLAG CtmVenus 210-238 STOP pAGM1301 (CT)
Spacer modules
H2	pLBC0090	NT2_START	NT2	Spacer module with start codon.
A3	pLBC0100	CT_STOP	CT	Spacer module with stop codons.
B3	pLBC0110	CDS1_spacer	CDS1 ns	Empty spacer module
Protein-of-interest modules
C3	pLBC0120	mHSP21	CDS2 ns	CDS mature HSP21 (44-227), Arabidopsis thaliana
D3	pLBC0130	mPTAC5	CDS2 ns	CDS mature PTAC5 (41-387), Arabidopsis thaliana
E3	pLBC0131	deltamPTAC5	CDS2 ns	CDS mature PTAC5 with C-ter delection (41-252), Arabidopsis thaliana
F3	pLBC0140	mCHERRY	CDS2 ns	CDS mCHERRY
Turbo-ID modules
G3	pLBC0150	TurboID_3HA	NT2	TurboID with X3HA tag
H3	pLBC0151		CT
A4	pLBC0152	linkerTurboID_3HA	CT	GSGGGG linker TurboID with X3HA tag
Transcriptional units (Level 1)
B4	pLBT0010	35S-HSP21-GFP	P2 F	p35S-5UTMV-NT2_CTPSSU-mHSP21-GFP-3U+TER35S
C4	pLBT0020	35S-HSP21-nYFP_notag	P2 F	p35S-5UTMV-CTPSSU-mHSP21-nYFP-3U+TER35S
D4	pLBT0030	35S-HSP21-cYFP_notag	P3 F	p35S-5UTMV-CTPSSU-mHSP21-cYFP-3U+TER35S
E4	pLBT0040	35S-HSP21-nYFP	P2 F	p35S-5UTMV-CTPSSU-mHSP21-3XFLAGnYFP-3U+TER35S
F4	pLBT0050	35S-HSP21-cYFP	P3 F	p35S-5UTMV-CTPSSU-mHSP21-cYFP3XHA-3U+TER35S
G4	pLBT0060	35S-nYFP-HSP21	P2 F	p35S-5UTMV-CTPSSU-3XFLAGnYFP-mHSP21-CT_STOP-3U+TER35S
H4	pLBT0070	35S-cYFP-HSP21	P3 F	p35S-5UTMV-CTPSSU-cYFP3XHA-mHSP21-CT_STOP-3U+TER35S
A5	pLBT0080	35S-HSP21-nVENUS	P2 F	p35S-5UTMV-CTPSSU-mHSP21-nVENUS-3U+TER35S
B5	pLBT0090	35S-HSP21-cVENUS	P3 F	p35S-5UTMV-CTPSSU-mHSP21-3XFLAGcVENUS-3U+TER35S
C5	pLBT0100	35S-PTAC5-cYFP	P3 F	p35S-5UTMV-CTPSSU-mPTAC5-cYFP3XHA-3U+TER35S
D5	pLBT0110	35S-deltaPTAC5-cYFP	P3 F	p35S-5UTMV-CTPSSU-deltamPTAC5-cYFP3XHA-3U+TER35S
E5	pLBT0120	35S-CTP-mCHERRY-nYFP	P2 F	p35S-5UTMV-CTPSSU-mCHERRY-3XFLAGnYFP-3U+TER35S
F5	pLBT0130	35S-CTP-mCHERRY-cYFP	P3 F	p35S-5UTMV-CTPSSU-mCHERRY-cYFP3XHA-3U+TER35S
G5	pLBT0140	35S-CTP-mCHERRY-nVENUS	P2 F	p35S-5UTMV-CTPSSU-mCHERRY-nVENUS-3U+TER35S
H5	pLBT0150	35S-CTP-mCHERRY-cVENUS	P3 F	p35S-5UTMV-CTPSSU-mCHERRY-3XFLAGcVENUS-3U+TER35S
A6	pLBT0160	P19	P1 F	p35S-5UTMV-CDS1_P19-3U+TERNOS
B6	pLBT0170	nCFP	P4 F	p35S-5UTMV-SP_SV40-CFP-3U+TERNOS
C6	pLBT0180	TP-CFP	P4 F	p35S-5UTMV-CTPSSU-CFP-3U+TER35S
D6	pLBT0190	OEP7-mTRQ	P4 F	p35S-5UTMV-OEP7-mTRQ-3U+TER35S
Multigenic assemblies (Level 2)
E6	pLBM0010	HSP21-GFP		[35S-P19][35S-CTPSSU-mHSP21-GFP]
F6	pLBM0020	HSP21-nYFP HSP21-cYFP		[35S-P19][35S-CTPSSU-mHSP21-3XFLAGnYFP][35S-CTPSSU-mHSP21-cYFPX3HA][35S-SP_SV40-CFP]
G6	pLBM0030	HSP21-nYFP PTAC5-cYFP		[35S-P19][35S-CTPSSU-mHSP21-3XFLAGnYFP][35S-CTPSSU-mPTAC5-cYFPX3HA][35S-SP_SV40-CFP]
H6	pLBM0040	HSP21-nYFP deltaPTAC5-cYFP		[35S-P19][35S-CTPSSU-mHSP21-3XFLAGnYFP][35S-CTPSSU-deltamPTAC5-cYFPX3HA][35S-SP_SV40-CFP]
A7	pLBM0050	mCHERRY-nYFP HSP21-cYFP		[35S-P19][35S-CTPSSU-mCHERRY-3XFLAGnYFP][35S-CTPSSU-mHSP21-cYFPX3HA][35S-SP_SV40-CFP]
B7	pLBM0060	HSP21-nYFP HSP21-cYFP OEP7-mTRQ		[35S-P19][35S-CTPSSU-mHSP21-3XFLAGnYFP][35S-CTPSSU-mHSP21-cYFPX3HA][OEP7_mTRQ]
C7	pLBM0070	mCHERRY-nYFP HSP21-cYFP OEP7-mTRQ		[35S-P19][35S-CTPSSU-mCHERRY-3XFLAGnYFP][35S-CTPSSU-mHSP21-cYFPX3HA][OEP7_mTRQ]
D7	pLBM0080	HSP21-nVENUS HSP21-cVENUS		[35S-P19][35S-CTPSSU-mHSP21-nVENUS][35S-CTPSSU-mHSP21-X3FLAGcVENUS][35S-SP_SV40-CFP]
E7	pLBM0090	mCHERRY-nVENUS HSP21-cVENUS		[35S-P19][35S-CTPSSU-mHSP21-nVENUS][35S-CTPSSU-mHSP21-X3FLAGcVENUS][35S-SP_SV40-CFP]

### Sheet: TableS2
Table S2. All plasmids generated in manuscript.
Identifier	Name	Position / Syntax	Description
Level 0 modules
Targeting modules
pLBC0010	NT1_CTPSSU	NT1	Gene sequence for Rubisco small subunit (SSU) chloroplast transit peptide (CTP), Arabidopsis thaliana
pLBC0011	NT2_CTPSSU	NT2
pLBC0020	OEP7	NT1	CDS of chloroplast outer envelope membrane protein OEP7
BiFC modules
pLBC0030	nYFP	NT2	CDS N-terminal eYFP (1-174)
pLBC0031		CT
pLBC0040	cYFP	NT2	CDS C-terminal eYFP (175-238)
pLBC0041		CT
pLBC0050	3XFLAGnYFP	NT2	CDS 3XFLAG tag N-terminal eYFP (1-174)
pLBC0051		CT
pLBC0060	cYFP3XHA	NT2	CDS C-terminal eYFP (175-238) 3XHA tag
pLBC0061		CT
pLBC0070	nVENUS	NT2	NtmVenus 1-210+ spacer pICH41258 (SP NT2)
pLBC0071	nVENUS	CT	Spacer+NtVenus 1-210 STOP pAGM1301 (CT)
pLBC0080	3XFLAGcVENUS	NT2	3X FLAG CtmVENUS 210-238 RSIAT pICH41258 (SP NT2)
pLBC0081	3XFLAGcVENUS	CT	3xFLAG CtmVenus 210-238 STOP pAGM1301 (CT)
Spacer modules
pLBC0090	NT2_START	NT2	Spacer module with start codon.
pLBC0100	CT_STOP	CT	Spacer module with stop codons.
pLBC0110	CDS1_spacer	CDS1 ns	Empty spacer module
Protein-of-interest modules
pLBC0120	mHSP21	CDS2 ns	CDS mature HSP21 (44-227), Arabidopsis thaliana
pLBC0130	mPTAC5	CDS2 ns	CDS mature PTAC5 (41-387), Arabidopsis thaliana
pLBC0131	deltamPTAC5	CDS2 ns	CDS mature PTAC5 with C-ter delection (41-252), Arabidopsis thaliana
pLBC0140	mCHERRY	CDS2 ns	CDS mCHERRY
Turbo-ID modules
pLBC0150	TurboID_3HA	NT2	TurboID with X3HA tag
pLBC0151		CT
pLBC0152	linkerTurboID_3HA	CT	GSGGGG linker TurboID with X3HA tag
Transcriptional units (Level 1)
pLBT0010	35S-HSP21-GFP	P2 F	p35S-5UTMV-NT2_CTPSSU-mHSP21-GFP-3U+TER35S
pLBT0020	35S-HSP21-nYFP_notag	P2 F	p35S-5UTMV-CTPSSU-mHSP21-nYFP-3U+TER35S
pLBT0030	35S-HSP21-cYFP_notag	P3 F	p35S-5UTMV-CTPSSU-mHSP21-cYFP-3U+TER35S
pLBT0040	35S-HSP21-nYFP	P2 F	p35S-5UTMV-CTPSSU-mHSP21-3XFLAGnYFP-3U+TER35S
pLBT0050	35S-HSP21-cYFP	P3 F	p35S-5UTMV-CTPSSU-mHSP21-cYFP3XHA-3U+TER35S
pLBT0060	35S-nYFP-HSP21	P2 F	p35S-5UTMV-CTPSSU-3XFLAGnYFP-mHSP21-CT_STOP-3U+TER35S
pLBT0070	35S-cYFP-HSP21	P3 F	p35S-5UTMV-CTPSSU-cYFP3XHA-mHSP21-CT_STOP-3U+TER35S
pLBT0080	35S-HSP21-nVENUS	P2 F	p35S-5UTMV-CTPSSU-mHSP21-nVENUS-3U+TER35S
pLBT0090	35S-HSP21-cVENUS	P3 F	p35S-5UTMV-CTPSSU-mHSP21-3XFLAGcVENUS-3U+TER35S
pLBT0100	35S-PTAC5-cYFP	P3 F	p35S-5UTMV-CTPSSU-mPTAC5-cYFP3XHA-3U+TER35S
pLBT0110	35S-deltaPTAC5-cYFP	P3 F	p35S-5UTMV-CTPSSU-deltamPTAC5-cYFP3XHA-3U+TER35S
pLBT0120	35S-CTP-mCHERRY-nYFP	P2 F	p35S-5UTMV-CTPSSU-mCHERRY-3XFLAGnYFP-3U+TER35S
pLBT0130	35S-CTP-mCHERRY-cYFP	P3 F	p35S-5UTMV-CTPSSU-mCHERRY-cYFP3XHA-3U+TER35S
pLBT0140	35S-CTP-mCHERRY-nVENUS	P2 F	p35S-5UTMV-CTPSSU-mCHERRY-nVENUS-3U+TER35S
pLBT0150	35S-CTP-mCHERRY-cVENUS	P3 F	p35S-5UTMV-CTPSSU-mCHERRY-3XFLAGcVENUS-3U+TER35S
pLBT0160	P19	P1 F	p35S-5UTMV-CDS1_P19-3U+TERNOS
pLBT0170	nCFP	P4 F	p35S-5UTMV-SP_SV40-CFP-3U+TERNOS
pLBT0180	TP-CFP	P4 F	p35S-5UTMV-CTPSSU-CFP-3U+TER35S
pLBT0190	OEP7-mTRQ	P4 F	p35S-5UTMV-OEP7-mTRQ-3U+TER35S
pLBT0200	35S-nYFP-mCHERRY	P2 F	p35S-5UTMV-CTPSSU-3XFLAGnYFP-mCHERRY-CT_STOP-3U+TER35S
pLBT0210	pUBI-HSP21-cVENUS	P3 F	pUBQ10-CTPSSU-mHSP21-3XFLAGcVENUS-3U+TER35S
pLBT0220	pUBI-HSP21-nVENUS	P2 F	pUBQ10-CTPSSU-mHSP21-nVENUS-3U+TER35S
pLBT0230	pUBI-mCHERRY-nVENUS	P2 F	pUBQ10-CTPSSU-mCHERRY-nVENUS-3U+TER35S
pLBT0240	TP-YFP-TID	P2 F	p35S-5UTMV-CTPSSU-YFP-TurboID_3XHA-3U+TER35S
Multigenic assemblies (Level 2)	Multigenic assemblies (Level 2)
pLBM0010	HSP21-GFP		[35S-P19][35S-CTPSSU-mHSP21-GFP]
pLBM0020	HSP21-nYFP HSP21-cYFP		[35S-P19][35S-CTPSSU-mHSP21-3XFLAGnYFP][35S-CTPSSU-mHSP21-cYFPX3HA][35S-SP_SV40-CFP]
pLBM0030	HSP21-nYFP PTAC5-cYFP		[35S-P19][35S-CTPSSU-mHSP21-3XFLAGnYFP][35S-CTPSSU-mPTAC5-cYFPX3HA][35S-SP_SV40-CFP]
pLBM0040	HSP21-nYFP deltaPTAC5-cYFP		[35S-P19][35S-CTPSSU-mHSP21-3XFLAGnYFP][35S-CTPSSU-deltamPTAC5-cYFPX3HA][35S-SP_SV40-CFP]
pLBM0050	mCHERRY-nYFP HSP21-cYFP		[35S-P19][35S-CTPSSU-mCHERRY-3XFLAGnYFP][35S-CTPSSU-mHSP21-cYFPX3HA][35S-SP_SV40-CFP]
pLBM0060	HSP21-nYFP HSP21-cYFP OEP7-mTRQ		[35S-P19][35S-CTPSSU-mHSP21-3XFLAGnYFP][35S-CTPSSU-mHSP21-cYFPX3HA][OEP7_mTRQ]
pLBM0070	mCHERRY-nYFP HSP21-cYFP OEP7-mTRQ		[35S-P19][35S-CTPSSU-mCHERRY-3XFLAGnYFP][35S-CTPSSU-mHSP21-cYFPX3HA][OEP7_mTRQ]
pLBM0080	HSP21-nVENUS HSP21-cVENUS		[35S-P19][35S-CTPSSU-mHSP21-nVENUS][35S-CTPSSU-mHSP21-X3FLAGcVENUS][35S-SP_SV40-CFP]
pLBM0090	mCHERRY-nVENUS HSP21-cVENUS		[35S-P19][35S-CTPSSU-mHSP21-nVENUS][35S-CTPSSU-mHSP21-X3FLAGcVENUS][35S-SP_SV40-CFP]
pLBM0100	pUBI HSP21-nVENUS HSP21-cVENUS		[35S-P19][pUBI-CTPSSU-mHSP21-nVENUS][pUBI-CTPSSU-mHSP21-X3FLAGcVENUS][35S-SP_SV40-CFP]
pLBM0110	pUBI mCHERRY-nVENUS HSP21-cVENUS		[35S-P19][pUBI-CTPSSU-mHSP21-nVENUS][pUBI-CTPSSU-mHSP21-X3FLAGcVENUS][35S-SP_SV40-CFP]
pLBM0120	HSP21-nYFP HSP21-cYFP TP-CFP		[35S-P19][35S-CTPSSU-mHSP21-3XFLAGnYFP][35S-CTPSSU-mHSP21-cYFPX3HA][CTP-CFP]
pLBM0130	mCHERRY-nYFP HSP21-cYFP TP-CFP		[35S-P19][35S-CTPSSU-mCHERRY-3XFLAGnYFP][35S-CTPSSU-mHSP21-cYFPX3HA][CTP-CFP]
pLBM0140	HSP21-nYFP HSP21-cYFP (no FP tags)		[35S-P19][35S-CTPSSU-mHSP21-nYFP][35S-CTPSSU-mHSP21-cYFP]
